# A roadmap to mammalian oral microbiome evolution with dental calculus

**DOI:** 10.1101/596791

**Authors:** Jaelle C. Brealey, Henrique G. Leitão, Tom van der Valk, Wenbo Xu, Katia Bougiouri, Love Dalén, Katerina Guschanski

## Abstract

Animals and their associated microbiomes share a long evolutionary history, influenced by a complex interplay between extrinsic environmental and intrinsic host factors. However, we know little about microbiome responses to long-lasting environmental and host-centred processes, which require studying microbiome changes through time. Here, we apply a temporal metagenomics approach to dental calculus, the calcified oral microbial biofilm. We establish dental calculus as a valuable tool for the study of host microbiome evolution by characterising the taxonomic and functional composition of the oral microbiome in a variety of wild mammals. We detect oral pathogens in individuals with evidence of oral disease, assemble near-complete bacterial genomes from historical specimens, characterise antibiotic resistance genes even before the advent of industrial antibiotic production, reconstruct components of the host diet and recover host genetic profiles. Our work demonstrates how dental calculus can be used in the future to study the evolution of oral microbiomes and pathogens, and the impact of anthropogenic changes on wildlife and the environment.
