## Supplemental Tables S2, S8-S9 for "A roadmap to mammalian oral microbiome evolution with dental calculus"

### Sheet: Table S1 Sample metadata
Sample ID	Host species	Museum Collection	Specimen ID	Specimen collection year	Specimen country	Specimen locality	Specimen subspecies	Oral health state	Extraction batch	Extraction mass (mg)	Surface decontamination	Extract elution buffer	Library prep batch	Adapter-ligated concentration (copies/µl)	Index batch	Indexed library concentration (copies/µl)	Barcode sequences (P7-P5)	Index sequences (P7-P5)	Copies in pool	Raw read pairs # run1	Raw read pairs # run2	Processed merged reads # (run1+2)
BkE1	extraction blank	NA	NA	NA	NA	NA	NA	NA	6	NA	UV + EDTA wash	EBT	4	44900	3	970000000	TGGCCAT-GCCAATG	CTTGCGG-CCTAGGT	4850000000	31667	80856	695
BkL2	library blank	NA	NA	NA	NA	NA	NA	NA	6	NA	NA	NA	4	62700	3	844000000	AACGCTA-AACGCTA	CTTGCGG-CTCTGCA	4220000000	41889	142643	158
Gb1reg	Gorilla beringei	RMCA	8607	1926	DRC	Karisimbi	Mountain gorilla (G. b. beringei)	NA	2	10	none	TTE	2	417000	2	18900000000	ATTGGCA-ATTGGCA	AATCTTC-ACCAACT	94700000000	1867249	5439244	6832815
Gb1uv	Gorilla beringei	RMCA	8607	1926	DRC	Karisimbi	Mountain gorilla (G. b. beringei)	NA	2	11	UV	TTE	2	828000	2	46300000000	GTCATAC-GTCATAC	AGATGGC-TCGCAGG	232000000000	4093896	9627637	12903056
Gb1wash	Gorilla beringei	RMCA	8607	1926	DRC	Karisimbi	Mountain gorilla (G. b. beringei)	NA	2	10	EDTA wash	TTE	2	1020000	2	112000000000	CGATGTA-CGATGTA	CCAGGTT-CTCTGCA	559000000000	10456965	25013624	32291070
Gb2reg	Gorilla beringei	RMCA	29317	1961	DRC	Lulingu	Grauer gorilla (G. b. graueri)	NA	2	11	none	TTE	2	586000	2	16600000000	TAGCACG-TAGCACG	CCGTTAG-CCTAGGT	83200000000	1647281	4558488	5730413
Gb2uv	Gorilla beringei	RMCA	29317	1961	DRC	Lulingu	Grauer gorilla (G. b. graueri)	NA	2	12	UV	TTE	2	558000	2	39500000000	GGTATCG-GGTATCG	CGCCTCT-GGATCAA	198000000000	2189463	7064888	8345288
Gb2wash	Gorilla beringei	RMCA	29317	1961	DRC	Lulingu	Grauer gorilla (G. b. graueri)	NA	2	11	EDTA wash	TTE	2	349000	2	4390000000	ACTGCGT-ACTGCGT	CTTGCGG-GCAAGAT	21900000000	1480505	4351513	5393464
Ua2	Ursus arctos	NRM	588377	1922	Russia	Kamchatka	Kamchatka brown bear (U. a. beringianus)	Healthy	1	21	none	TTE	1	2330000	1	39900000000	GTCATAC-GTCATAC	CGCCTCT-ATGGAGA	199000000000	1386839	4286191	5257304
Ua6	Ursus arctos	NRM	588378	1922	Russia	Kamchatka	Kamchatka brown bear (U. a. beringianus)	Healthy	2	5	none	TTE	2	3430000	2	83700000000	TGACTGG-TGACTGG	CGCCTCT-GCAAGAT	418000000000	3419279	9552889	11983120
Ua7	Ursus arctos	NRM	588375C	1922	Russia	Kamchatka	Kamchatka brown bear (U. a. beringianus)	Dental caries	3	10	none	EBT	3	1110000	2	11300000000	GCTAGCC-GCTAGCC	ACCAACG-ACCAACT	56300000000	1940518	5337358	6636909
Ua13	Ursus arctos	NRM	583103	1886	Russia	Lake Ladoga	Scandinavian brown bear (U. a. arctos)	Healthy	6	5	UV + EDTA wash	EBT	4	2900000	3	10400000000	GGTATCG-GGTATCG	AGATGGC-GCTCGAA	51900000000	559730	1651164	1943899
Ua14	Ursus arctos	NRM	583083	1864	Sweden	Dalarna	Scandinavian brown bear (U. a. arctos)	Healthy	6	1	UV + EDTA wash	EBT	4	2250000	3	155000000000	TTACAGT-TTACAGT	CCAGGTT-ACCAACT	773000000000	6856153	18728621	23678087
Ua9	Ursus arctos	NRM	580031b	1942	Sweden	Jämtland	Scandinavian brown bear (U. a. arctos)	Dental caries	5	9	UV + EDTA wash	EBT	4	3660000	3	48500000000	GCCAATG-GCCAATG	AGATGGC-ACCAACT	243000000000	2211397	5826774	7360742
Rt1	Rangifer tarandus	NRM	614691	1861	Norway	Spitsbergen	Svalbard reindeer (R. t. platyrhynchus)	NA	1	10	none	TTE	1	165000	1	2970000000	TGGCCAT-TGGCCAT	AGATGGC-CCTAGGT	14800000000	78312	170362	216203
Rt5	Rangifer tarandus	NRM	614682	1960	unknown	unknown	Forest reindeer (R. t. fennicus)	NA	2	5	none	TTE	2	610000	2	80600000000	TGGCCAT-TGGCCAT	TGGACGT-GCTCGAA	403000000000	6573561	16263156	21298950
Rt7	Rangifer tarandus	NRM	617668	1861	Norway	Spitsbergen	Svalbard reindeer (R. t. platyrhynchus)	NA	3	10	none	EBT	4	1190000	3	80400000000	ATCGATT-ATCGATT	CGCCTCT-CCTAGGT	402000000000	3564955	10635535	12832714
Rt11	Rangifer tarandus	NRM	614671	1950	Norway	Southwest Norway	Mountain reindeer (R. t. tarandus)	NA	5	15	UV + EDTA wash	EBT	4	12100000	3	130000000000	CAATTGC-CAATTGC	ACCAACG-GCTCGAA	652000000000	8459025	23291442	27409540
Rt13	Rangifer tarandus	NRM	614704	1899	Greenland	Northeast Greenland	Barren-ground caribou (R. t. grönlandicus)	NA	6	15	UV + EDTA wash	EBT	4	2530000	3	19900000000	CGATGTA-CGATGTA	TGGACGT-GCAAGAT	99400000000	1826367	5340220	5971999

### Sheet: Table S8 Contaminant accessions
NCBI taxon ID	Taxon Name	Taxon Rank	GenBank Accession	Taxonomy
62320	Haloterrigena turkmenica	Species	GCA_001483125.1	d__Archaea|p__Euryarchaeota|c__Halobacteria|o__Natrialbales|f__Natrialbaceae|g__Haloterrigena|s__Haloterrigena turkmenica
196118	Methanocaldococcus	Genus	NA	d__Archaea|p__Euryarchaeota|c__Methanococci|o__Methanococcales|f__Methanocaldococcaceae|g__Methanocaldococcus
2210	Methanosarcina thermophila	Species	GCA_003584605.1	d__Archaea|p__Euryarchaeota|c__Methanomicrobia|o__Methanosarcinales|f__Methanosarcinaceae|g__Methanosarcina|s__Methanosarcina thermophila
2261	Pyrococcus furiosus	Species	GCF_000007305.1	d__Archaea|p__Euryarchaeota|c__Thermococci|o__Thermococcales|f__Thermococcaceae|g__Pyrococcus|s__Pyrococcus furiosus
49899	Thermococcus profundus	Species	GCA_002214585.1	d__Archaea|p__Euryarchaeota|c__Thermococci|o__Thermococcales|f__Thermococcaceae|g__Thermococcus|s__Thermococcus profundus
2081702	Actinomyces sp. oral taxon 897	Species	GCA_002999235.1	d__Bacteria|p__Actinobacteria|c__Actinobacteria|o__Actinomycetales|f__Actinomycetaceae|g__Actinomyces|s__Actinomyces sp. oral taxon 897
187491	Corynebacterium glaucum	Species	GCA_002287505.1	d__Bacteria|p__Actinobacteria|c__Actinobacteria|o__Corynebacteriales|f__Corynebacteriaceae|g__Corynebacterium|s__Corynebacterium glaucum
156978	Corynebacterium imitans	Species	GCA_000739455.1	d__Bacteria|p__Actinobacteria|c__Actinobacteria|o__Corynebacteriales|f__Corynebacteriaceae|g__Corynebacterium|s__Corynebacterium imitans
1724	Corynebacterium renale	Species	GCA_001044175.1	d__Bacteria|p__Actinobacteria|c__Actinobacteria|o__Corynebacteriales|f__Corynebacteriaceae|g__Corynebacterium|s__Corynebacterium renale
43990	Corynebacterium segmentosum	Species	GCA_900637825.1	d__Bacteria|p__Actinobacteria|c__Actinobacteria|o__Corynebacteriales|f__Corynebacteriaceae|g__Corynebacterium|s__Corynebacterium segmentosum
401472	Corynebacterium ureicelerivorans	Species	GCA_000747315.1	d__Bacteria|p__Actinobacteria|c__Actinobacteria|o__Corynebacteriales|f__Corynebacteriaceae|g__Corynebacterium|s__Corynebacterium ureicelerivorans
261524	Mycobacterium liflandii	Species	GCA_000026445.2	d__Bacteria|p__Actinobacteria|c__Actinobacteria|o__Corynebacteriales|f__Mycobacteriaceae|g__Mycobacterium|s__Mycobacterium liflandii
37919	Rhodococcus opacus	Species	GCA_001685605.1	d__Bacteria|p__Actinobacteria|c__Actinobacteria|o__Corynebacteriales|f__Nocardiaceae|g__Rhodococcus|s__Rhodococcus opacus
2490853	Rhodococcus sp. NJ-530	Species	GCA_003860625.1	d__Bacteria|p__Actinobacteria|c__Actinobacteria|o__Corynebacteriales|f__Nocardiaceae|g__Rhodococcus|s__Rhodococcus sp. NJ-530
1270	Micrococcus luteus	Species	GCA_003691675.1	d__Bacteria|p__Actinobacteria|c__Actinobacteria|o__Micrococcales|f__Micrococcaceae|g__Micrococcus|s__Micrococcus luteus
546874	Friedmanniella sagamiharensis	Species	GCA_900105785.1	d__Bacteria|p__Actinobacteria|c__Actinobacteria|o__Propionibacteriales|f__Nocardioidaceae|g__Friedmanniella|s__Friedmanniella sagamiharensis
119981	Propionibacterium australiense	Species	GCA_900637915.1	d__Bacteria|p__Actinobacteria|c__Actinobacteria|o__Propionibacteriales|f__Propionibacteriaceae|g__Propionibacterium|s__Propionibacterium australiense
136094	Thermocrinis albus	Species	GCF_000025605.1	d__Bacteria|p__Aquificae|c__Aquificae|o__Aquificales|f__Aquificaceae|g__Thermocrinis|s__Thermocrinis albus
412593	Thermosulfidibacter takaii	Species	GCF_001547735.1	d__Bacteria|p__Aquificae|c__Aquificae|o__Aquificales|g__Thermosulfidibacter|s__Thermosulfidibacter takaii
1484118	Hymenobacter sp. PAMC 26628	Species	GCA_001562275.1	d__Bacteria|p__Bacteroidetes|c__Cytophagia|o__Cytophagales|f__Hymenobacteraceae|g__Hymenobacter|s__Hymenobacter sp. PAMC 26628
153265	Aequorivita	Genus	NA	d__Bacteria|p__Bacteroidetes|c__Flavobacteriia|o__Flavobacteriales|f__Flavobacteriaceae|g__Aequorivita
1018	Capnocytophaga ochracea	Species	GCA_900446705.1	d__Bacteria|p__Bacteroidetes|c__Flavobacteriia|o__Flavobacteriales|f__Flavobacteriaceae|g__Capnocytophaga|s__Capnocytophaga ochracea
2487071	Chryseobacterium sp. F5649	Species	GCA_003860525.1	d__Bacteria|p__Bacteroidetes|c__Flavobacteriia|o__Flavobacteriales|f__Flavobacteriaceae|g__Chryseobacterium|s__Chryseobacterium sp. F5649
237	Flavobacterium	Genus	NA	d__Bacteria|p__Bacteroidetes|c__Flavobacteriia|o__Flavobacteriales|f__Flavobacteriaceae|g__Flavobacterium
2153484	Arthrospira sp. TJSD092	Species	GCA_003060805.1	d__Bacteria|p__Cyanobacteria|o__Oscillatoriales|f__Microcoleaceae|g__Arthrospira|s__Arthrospira sp. TJSD092
102115	Stanieria	Genus	NA	d__Bacteria|p__Cyanobacteria|o__Pleurocapsales|f__Dermocarpellaceae|g__Stanieria|s__Stanieria cyanosphaera
29410	Synechococcus sp. WH 8103	Species	GCA_001182765.1	d__Bacteria|p__Cyanobacteria|o__Synechococcales|f__Synechococcaceae|g__Synechococcus|s__Synechococcus sp. WH 8103
33934	Anoxybacillus flavithermus	Species	GCA_002197485.1	d__Bacteria|p__Firmicutes|c__Bacilli|o__Bacillales|f__Bacillaceae|g__Anoxybacillus|s__Anoxybacillus flavithermus
2053832	Bacillus sp. HBCD-sjtu	Species	GCA_002833485.1	d__Bacteria|p__Firmicutes|c__Bacilli|o__Bacillales|f__Bacillaceae|g__Bacillus|s__Bacillus sp. HBCD-sjtu
756828	Bacillus sp. WP8	Species	GCA_000800825.1	d__Bacteria|p__Firmicutes|c__Bacilli|o__Bacillales|f__Bacillaceae|g__Bacillus|s__Bacillus sp. WP8
69965	Macrococcus	Genus	NA	d__Bacteria|p__Firmicutes|c__Bacilli|o__Bacillales|f__Staphylococcaceae|g__Macrococcus
29388	Staphylococcus capitis	Species	GCA_002356175.1	d__Bacteria|p__Firmicutes|c__Bacilli|o__Bacillales|f__Staphylococcaceae|g__Staphylococcus|s__Staphylococcus capitis
1281	Staphylococcus carnosus	Species	GCA_001701005.1	d__Bacteria|p__Firmicutes|c__Bacilli|o__Bacillales|f__Staphylococcaceae|g__Staphylococcus|s__Staphylococcus carnosus
1283	Staphylococcus haemolyticus	Species	GCA_001611955.1	d__Bacteria|p__Firmicutes|c__Bacilli|o__Bacillales|f__Staphylococcaceae|g__Staphylococcus|s__Staphylococcus haemolyticus
1290	Staphylococcus hominis	Species	GCA_003812505.1	d__Bacteria|p__Firmicutes|c__Bacilli|o__Bacillales|f__Staphylococcaceae|g__Staphylococcus|s__Staphylococcus hominis
45972	Staphylococcus pasteuri	Species	GCA_002442915.1	d__Bacteria|p__Firmicutes|c__Bacilli|o__Bacillales|f__Staphylococcaceae|g__Staphylococcus|s__Staphylococcus pasteuri
1286	Staphylococcus simulans	Species	GCA_001559115.2	d__Bacteria|p__Firmicutes|c__Bacilli|o__Bacillales|f__Staphylococcaceae|g__Staphylococcus|s__Staphylococcus simulans
2025492	Staphylococcus sp. M0911	Species	GCA_003491325.1	d__Bacteria|p__Firmicutes|c__Bacilli|o__Bacillales|f__Staphylococcaceae|g__Staphylococcus|s__Staphylococcus sp. M0911
360911	Exiguobacterium sp. AT1b	Species	GCA_000023045.1	d__Bacteria|p__Firmicutes|c__Bacilli|o__Bacillales|g__Exiguobacterium|s__Exiguobacterium sp. AT1b
1243	Leuconostoc	Genus	NA	d__Bacteria|p__Firmicutes|c__Bacilli|o__Lactobacillales|f__Leuconostocaceae|g__Leuconostoc
1246	Leuconostoc lactis	Species	GCA_001698145.1	d__Bacteria|p__Firmicutes|c__Bacilli|o__Lactobacillales|f__Leuconostocaceae|g__Leuconostoc|s__Leuconostoc lactis
1532	Blautia coccoides	Species	GCA_002221555.2	d__Bacteria|p__Firmicutes|c__Clostridia|o__Clostridiales|f__Lachnospiraceae|g__Blautia|s__Blautia coccoides
375929	Natranaerobius thermophilus	Species	GCF_000020005.1	d__Bacteria|p__Firmicutes|c__Clostridia|o__Natranaerobiales|f__Natranaerobiaceae|g__Natranaerobius|s__Natranaerobius thermophilus
106578	Thermoanaerobacter siderophilus	Species	GCA_000262445.1	d__Bacteria|p__Firmicutes|c__Clostridia|o__Thermoanaerobacterales|f__Thermoanaerobacteraceae|g__Thermoanaerobacter|s__Thermoanaerobacter siderophilus
248315	Veillonella rodentium	Species	GCA_900187285.1	d__Bacteria|p__Firmicutes|c__Negativicutes|o__Veillonellales|f__Veillonellaceae|g__Veillonella|s__Veillonella rodentium
1870984	Anaerococcus mediterraneensis	Species	GCA_900128415.1	d__Bacteria|p__Firmicutes|c__Tissierellia|o__Tissierellales|f__Peptoniphilaceae|g__Anaerococcus|s__Anaerococcus mediterraneensis
1660083	Leptospirillum sp. Group II 'CF-1'	Species	GCA_001186405.1	d__Bacteria|p__Nitrospirae|c__Nitrospira|o__Nitrospirales|f__Nitrospiraceae|g__Leptospirillum|s__Leptospirillum sp. Group II 'CF-1'
88688	Caulobacter segnis	Species	GCA_003015125.1	d__Bacteria|p__Proteobacteria|c__Alphaproteobacteria|o__Caulobacterales|f__Caulobacteraceae|g__Caulobacter|s__Caulobacter segnis
374	Bradyrhizobium	Genus	NA	d__Bacteria|p__Proteobacteria|c__Alphaproteobacteria|o__Rhizobiales|f__Bradyrhizobiaceae|g__Bradyrhizobium
1355477	Bradyrhizobium diazoefficiens	Species	GCA_001549695.1	d__Bacteria|p__Proteobacteria|c__Alphaproteobacteria|o__Rhizobiales|f__Bradyrhizobiaceae|g__Bradyrhizobium|s__Bradyrhizobium diazoefficiens
376	Bradyrhizobium sp.	Species	GCA_900011245.1	d__Bacteria|p__Proteobacteria|c__Alphaproteobacteria|o__Rhizobiales|f__Bradyrhizobiaceae|g__Bradyrhizobium|s__Bradyrhizobium sp. CCGE-LA001
407	Methylobacterium	Genus	NA	d__Bacteria|p__Proteobacteria|c__Alphaproteobacteria|o__Rhizobiales|f__Methylobacteriaceae|g__Methylobacterium
2282523	Methylorubrum	Genus	NA	d__Bacteria|p__Proteobacteria|c__Alphaproteobacteria|o__Rhizobiales|f__Methylobacteriaceae|g__Methylorubrum
274591	Hoeflea	Genus	NA	d__Bacteria|p__Proteobacteria|c__Alphaproteobacteria|o__Rhizobiales|f__Phyllobacteriaceae|g__Hoeflea
472175	Nitratireductor basaltis	Species	GCA_000733725.1	d__Bacteria|p__Proteobacteria|c__Alphaproteobacteria|o__Rhizobiales|f__Phyllobacteriaceae|g__Nitratireductor|s__Nitratireductor basaltis
1208324	Celeribacter indicus	Species	GCA_000819565.1	d__Bacteria|p__Proteobacteria|c__Alphaproteobacteria|o__Rhodobacterales|f__Rhodobacteraceae|g__Celeribacter|s__Celeribacter indicus
2018065	Roseomonas sp. FDAARGOS_362	Species	GCA_002754815.1	d__Bacteria|p__Proteobacteria|c__Alphaproteobacteria|o__Rhodospirillales|f__Acetobacteraceae|g__Roseomonas|s__Roseomonas sp. FDAARGOS_362
13134	Magnetospirillum	Genus	NA	d__Bacteria|p__Proteobacteria|c__Alphaproteobacteria|o__Rhodospirillales|f__Rhodospirillaceae|g__Magnetospirillum
171437	Tistrella mobilis	Species	GCA_001601315.1	d__Bacteria|p__Proteobacteria|c__Alphaproteobacteria|o__Rhodospirillales|f__Rhodospirillaceae|g__Tistrella|s__Tistrella mobilis
263437	Wolbachia endosymbiont of Culex quinquefasciatus	Species	GCF_000073005.1	d__Bacteria|p__Proteobacteria|c__Alphaproteobacteria|o__Rickettsiales|f__Anaplasmataceae|g__Wolbachia|s__Wolbachia endosymbiont of Culex quinquefasciatus
786	Rickettsia akari	Species	GCF_000018205.1	d__Bacteria|p__Proteobacteria|c__Alphaproteobacteria|o__Rickettsiales|f__Rickettsiaceae|g__Rickettsia|s__Rickettsia akari
33991	Rickettsia montanensis	Species	GCA_000284175.1	d__Bacteria|p__Proteobacteria|c__Alphaproteobacteria|o__Rickettsiales|f__Rickettsiaceae|g__Rickettsia|s__Rickettsia montanensis
35792	Rickettsia parkeri	Species	GCF_000284195.1	d__Bacteria|p__Proteobacteria|c__Alphaproteobacteria|o__Rickettsiales|f__Rickettsiaceae|g__Rickettsia|s__Rickettsia parkeri
783	Rickettsia rickettsii	Species	GCA_001950995.1	d__Bacteria|p__Proteobacteria|c__Alphaproteobacteria|o__Rickettsiales|f__Rickettsiaceae|g__Rickettsia|s__Rickettsia rickettsii
35794	Rickettsia slovaca	Species	GCF_000237845.1	d__Bacteria|p__Proteobacteria|c__Alphaproteobacteria|o__Rickettsiales|f__Rickettsiaceae|g__Rickettsia|s__Rickettsia slovaca
2492837	Sphingomonas sp. C8-2	Species	GCA_003949995.1	d__Bacteria|p__Proteobacteria|c__Alphaproteobacteria|o__Sphingomonadales|f__Sphingomonadaceae|g__Sphingomonas|s__Sphingomonas sp. C8-2
189385	Candidatus Tremblaya princeps	Species	GCA_900010165.1	d__Bacteria|p__Proteobacteria|c__Betaproteobacteria|g__Candidatus Tremblaya|s__Candidatus Tremblaya princeps
265293	[Pseudomonas] mesoacidophila	Species	GCA_002097715.1	d__Bacteria|p__Proteobacteria|c__Betaproteobacteria|o__Burkholderiales|f__Burkholderiaceae|g__Burkholderia|s__[Pseudomonas] mesoacidophila
164546	Cupriavidus taiwanensis	Species	GCA_900250105.1	d__Bacteria|p__Proteobacteria|c__Betaproteobacteria|o__Burkholderiales|f__Burkholderiaceae|g__Cupriavidus|s__Cupriavidus taiwanensis
169427	Paraburkholderia terricola	Species	GCA_003330825.1	d__Bacteria|p__Proteobacteria|c__Betaproteobacteria|o__Burkholderiales|f__Burkholderiaceae|g__Paraburkholderia|s__Paraburkholderia terricola
556054	Polynucleobacter difficilis	Species	GCA_003065365.1	d__Bacteria|p__Proteobacteria|c__Betaproteobacteria|o__Burkholderiales|f__Burkholderiaceae|g__Polynucleobacter|s__Polynucleobacter difficilis
190721	Ralstonia insidiosa	Species	GCA_001653935.1	d__Bacteria|p__Proteobacteria|c__Betaproteobacteria|o__Burkholderiales|f__Burkholderiaceae|g__Ralstonia|s__Ralstonia insidiosa
232721	Acidovorax sp. JS42	Species	GCA_000015545.1	d__Bacteria|p__Proteobacteria|c__Betaproteobacteria|o__Burkholderiales|f__Comamonadaceae|g__Acidovorax|s__Acidovorax sp. JS42
179636	Alicycliphilus denitrificans	Species	GCA_002250385.2	d__Bacteria|p__Proteobacteria|c__Betaproteobacteria|o__Burkholderiales|f__Comamonadaceae|g__Alicycliphilus|s__Alicycliphilus denitrificans
742013	Delftia sp. Cs1-4	Species	GCA_000214395.1	d__Bacteria|p__Proteobacteria|c__Betaproteobacteria|o__Burkholderiales|f__Comamonadaceae|g__Delftia|s__Delftia sp. Cs1-4
2268087	Polaromonas sp. SP1	Species	GCA_003711205.1	d__Bacteria|p__Proteobacteria|c__Betaproteobacteria|o__Burkholderiales|f__Comamonadaceae|g__Polaromonas|s__Polaromonas sp. SP1
55508	Janthinobacterium agaricidamnosum	Species	GCA_003667705.1	d__Bacteria|p__Proteobacteria|c__Betaproteobacteria|o__Burkholderiales|f__Oxalobacteraceae|g__Janthinobacterium|s__Janthinobacterium agaricidamnosum
41	Stigmatella aurantiaca	Species	GCA_900109545.1	d__Bacteria|p__Proteobacteria|c__Deltaproteobacteria|o__Myxococcales|f__Archangiaceae|g__Stigmatella|s__Stigmatella aurantiaca
2743	Marinobacter hydrocarbonoclasticus	Species	GCA_001895225.1	d__Bacteria|p__Proteobacteria|c__Gammaproteobacteria|o__Alteromonadales|f__Alteromonadaceae|g__Marinobacter|s__Marinobacter hydrocarbonoclasticus
1420916	Marinobacter similis	Species	GCA_000830985.1	d__Bacteria|p__Proteobacteria|c__Gammaproteobacteria|o__Alteromonadales|f__Alteromonadaceae|g__Marinobacter|s__Marinobacter similis
1671721	Marinobacter sp. CP1	Species	GCA_001266795.1	d__Bacteria|p__Proteobacteria|c__Gammaproteobacteria|o__Alteromonadales|f__Alteromonadaceae|g__Marinobacter|s__Marinobacter sp. CP1
85108	Halorhodospira	Genus	NA	d__Bacteria|p__Proteobacteria|c__Gammaproteobacteria|o__Chromatiales|f__Ectothiorhodospiraceae|g__Halorhodospira
2339259	Yersinia sp. CFS1934	Species	GCA_004124235.1	d__Bacteria|p__Proteobacteria|c__Gammaproteobacteria|o__Chromatiales|f__Yersiniaceae|g__Yersinia|s__Yersinia sp. CFS1934
1812935	Enterobacter roggenkampii	Species	GCA_000807415.4	d__Bacteria|p__Proteobacteria|c__Gammaproteobacteria|o__Enterobacterales|f__Enterobacteriaceae|g__Enterobacter|s__Enterobacter roggenkampii
2153385	Lelliottia sp. WB101	Species	GCA_003051885.1	d__Bacteria|p__Proteobacteria|c__Gammaproteobacteria|o__Enterobacterales|f__Enterobacteriaceae|g__Lelliottia|s__Lelliottia sp. WB101
34037	Rahnella	Genus	NA	d__Bacteria|p__Proteobacteria|c__Gammaproteobacteria|o__Enterobacterales|f__Yersiniaceae|g__Rahnella
465721	Steroidobacter denitrificans	Species	GCA_001579945.1	d__Bacteria|p__Proteobacteria|c__Gammaproteobacteria|o__Nevskiales|f__Sinobacteraceae|g__Steroidobacter|s__Steroidobacter denitrificans
2745	Halomonas	Genus	NA	d__Bacteria|p__Proteobacteria|c__Gammaproteobacteria|o__Oceanospirillales|f__Halomonadaceae|g__Halomonas
1897729	Halomonas aestuarii	Species	GCA_001886615.1	d__Bacteria|p__Proteobacteria|c__Gammaproteobacteria|o__Oceanospirillales|f__Halomonadaceae|g__Halomonas|s__Halomonas aestuarii
2746	Halomonas elongata	Species	GCA_001678785.1	d__Bacteria|p__Proteobacteria|c__Gammaproteobacteria|o__Oceanospirillales|f__Halomonadaceae|g__Halomonas|s__Halomonas elongata
219572	Pseudomonas antarctica	Species	GCA_001647715.1	d__Bacteria|p__Proteobacteria|c__Gammaproteobacteria|o__Pseudomonadales|f__Pseudomonadaceae|g__Pseudomonas|s__Pseudomonas antarctica
53407	Pseudomonas asplenii	Species	GCA_900105475.1	d__Bacteria|p__Proteobacteria|c__Gammaproteobacteria|o__Pseudomonadales|f__Pseudomonadaceae|g__Pseudomonas|s__Pseudomonas asplenii
47878	Pseudomonas azotoformans	Species	GCA_001579805.1	d__Bacteria|p__Proteobacteria|c__Gammaproteobacteria|o__Pseudomonadales|f__Pseudomonadaceae|g__Pseudomonas|s__Pseudomonas azotoformans
651740	Pseudomonas cedrina	Species	GCA_900104915.1	d__Bacteria|p__Proteobacteria|c__Gammaproteobacteria|o__Pseudomonadales|f__Pseudomonadaceae|g__Pseudomonas|s__Pseudomonas cedrina
587753	Pseudomonas chlororaphis	Species	GCA_000698865.1	d__Bacteria|p__Proteobacteria|c__Gammaproteobacteria|o__Pseudomonadales|f__Pseudomonadaceae|g__Pseudomonas|s__Pseudomonas chlororaphis
157783	Pseudomonas cremoricolorata	Species	GCA_000759535.1	d__Bacteria|p__Proteobacteria|c__Gammaproteobacteria|o__Pseudomonadales|f__Pseudomonadaceae|g__Pseudomonas|s__Pseudomonas cremoricolorata
312306	Pseudomonas entomophila	Species	GCA_003940785.1	d__Bacteria|p__Proteobacteria|c__Gammaproteobacteria|o__Pseudomonadales|f__Pseudomonadaceae|g__Pseudomonas|s__Pseudomonas entomophila
169669	Pseudomonas extremorientalis	Species	GCA_900104365.1	d__Bacteria|p__Proteobacteria|c__Gammaproteobacteria|o__Pseudomonadales|f__Pseudomonadaceae|g__Pseudomonas|s__Pseudomonas extremorientalis
198620	Pseudomonas koreensis	Species	GCA_001605965.1	d__Bacteria|p__Proteobacteria|c__Gammaproteobacteria|o__Pseudomonadales|f__Pseudomonadaceae|g__Pseudomonas|s__Pseudomonas koreensis
75588	Pseudomonas libanensis	Species	GCA_003952245.1	d__Bacteria|p__Proteobacteria|c__Gammaproteobacteria|o__Pseudomonadales|f__Pseudomonadaceae|g__Pseudomonas|s__Pseudomonas libanensis
300	Pseudomonas mendocina	Species	GCA_002442555.1	d__Bacteria|p__Proteobacteria|c__Gammaproteobacteria|o__Pseudomonadales|f__Pseudomonadaceae|g__Pseudomonas|s__Pseudomonas mendocina
46679	Pseudomonas mucidolens	Species	GCA_900475945.1	d__Bacteria|p__Proteobacteria|c__Gammaproteobacteria|o__Pseudomonadales|f__Pseudomonadaceae|g__Pseudomonas|s__Pseudomonas mucidolens
76758	Pseudomonas orientalis	Species	GCA_002934065.1	d__Bacteria|p__Proteobacteria|c__Gammaproteobacteria|o__Pseudomonadales|f__Pseudomonadaceae|g__Pseudomonas|s__Pseudomonas orientalis
1148509	Pseudomonas prosekii	Species	GCA_900105155.1	d__Bacteria|p__Proteobacteria|c__Gammaproteobacteria|o__Pseudomonadales|f__Pseudomonadaceae|g__Pseudomonas|s__Pseudomonas prosekii
122355	Pseudomonas psychrophila	Species	GCA_900106105.1	d__Bacteria|p__Proteobacteria|c__Gammaproteobacteria|o__Pseudomonadales|f__Pseudomonadaceae|g__Pseudomonas|s__Pseudomonas psychrophila
2073078	Pseudomonas sp. DTU12.3	Species	GCA_004124275.1	d__Bacteria|p__Proteobacteria|c__Gammaproteobacteria|o__Pseudomonadales|f__Pseudomonadaceae|g__Pseudomonas|s__Pseudomonas sp. DTU12.3
2018067	Pseudomonas sp. FDAARGOS_380	Species	GCA_002591235.1	d__Bacteria|p__Proteobacteria|c__Gammaproteobacteria|o__Pseudomonadales|f__Pseudomonadaceae|g__Pseudomonas|s__Pseudomonas sp. FDAARGOS_380
2083054	Pseudomonas sp. LG1D9	Species	GCA_002949995.1	d__Bacteria|p__Proteobacteria|c__Gammaproteobacteria|o__Pseudomonadales|f__Pseudomonadaceae|g__Pseudomonas|s__Pseudomonas sp. LG1D9
1611770	Pseudomonas sp. MRSN12121	Species	GCA_000931465.1	d__Bacteria|p__Proteobacteria|c__Gammaproteobacteria|o__Pseudomonadales|f__Pseudomonadaceae|g__Pseudomonas|s__Pseudomonas sp. MRSN12121
2067572	Pseudomonas sp. NC02	Species	GCA_002874965.1	d__Bacteria|p__Proteobacteria|c__Gammaproteobacteria|o__Pseudomonadales|f__Pseudomonadaceae|g__Pseudomonas|s__Pseudomonas sp. NC02
1415630	Pseudomonas sp. TKP	Species	GCA_000508205.1	d__Bacteria|p__Proteobacteria|c__Gammaproteobacteria|o__Pseudomonadales|f__Pseudomonadaceae|g__Pseudomonas|s__Pseudomonas sp. TKP
1207075	Pseudomonas sp. UW4	Species	GCA_000316175.1	d__Bacteria|p__Proteobacteria|c__Gammaproteobacteria|o__Pseudomonadales|f__Pseudomonadaceae|g__Pseudomonas|s__Pseudomonas sp. UW4
47883	Pseudomonas synxantha	Species	GCA_000968415.2	d__Bacteria|p__Proteobacteria|c__Gammaproteobacteria|o__Pseudomonadales|f__Pseudomonadaceae|g__Pseudomonas|s__Pseudomonas synxantha
47884	Pseudomonas taetrolens	Species	GCA_900475285.1	d__Bacteria|p__Proteobacteria|c__Gammaproteobacteria|o__Pseudomonadales|f__Pseudomonadaceae|g__Pseudomonas|s__Pseudomonas taetrolens
29442	Pseudomonas tolaasii	Species	GCA_002072675.1	d__Bacteria|p__Proteobacteria|c__Gammaproteobacteria|o__Pseudomonadales|f__Pseudomonadaceae|g__Pseudomonas|s__Pseudomonas tolaasii
515393	Pseudomonas yamanorum	Species	GCA_001612705.2	d__Bacteria|p__Proteobacteria|c__Gammaproteobacteria|o__Pseudomonadales|f__Pseudomonadaceae|g__Pseudomonas|s__Pseudomonas yamanorum
933	Thiomicrospira	Genus	NA	d__Bacteria|p__Proteobacteria|c__Gammaproteobacteria|o__Thiotrichales|f__Piscirickettsiaceae|g__Thiomicrospira
170679	Vibrio chagasii	Species	GCA_004022545.1	d__Bacteria|p__Proteobacteria|c__Gammaproteobacteria|o__Vibrionales|f__Vibrionaceae|g__Vibrio|s__Vibrio chagasii
666685	Rhodanobacter denitrificans	Species	GCA_000230695.3	d__Bacteria|p__Proteobacteria|c__Gammaproteobacteria|o__Xanthomonadales|f__Rhodanobacteraceae|g__Rhodanobacter|s__Rhodanobacter denitrificans
456327	Xanthomonas euvesicatoria	Species	GCA_001908795.1	d__Bacteria|p__Proteobacteria|c__Gammaproteobacteria|o__Xanthomonadales|f__Xanthomonadaceae|g__Xanthomonas|s__Xanthomonas euvesicatoria
46355	Spirochaeta africana	Species	GCF_000242595.2	d__Bacteria|p__Spirochaetes|c__Spirochaetia|o__Spirochaetales|f__Spirochaetaceae|g__Spirochaeta|s__Spirochaeta africana
135727	Candidatus Phytoplasma ziziphi	Species	GCA_003640545.1	d__Bacteria|p__Tenericutes|c__Mollicutes|o__Acholeplasmatales|f__Acholeplasmataceae|g__Candidatus Phytoplasma|s__Candidatus Phytoplasma ziziphi
216936	Spiroplasma diminutum	Species	GCF_000439455.1	d__Bacteria|p__Tenericutes|c__Mollicutes|o__Entomoplasmatales|f__Spiroplasmataceae|g__Spiroplasma|s__Spiroplasma diminutum
2097	Mycoplasma genitalium	Species	GCF_000027325.1	d__Bacteria|p__Tenericutes|c__Mollicutes|o__Mycoplasmatales|f__Mycoplasmataceae|g__Mycoplasma|s__Mycoplasma genitalium
136241	Mycoplasma haemocanis	Species	GCA_000238995.1	d__Bacteria|p__Tenericutes|c__Mollicutes|o__Mycoplasmatales|f__Mycoplasmataceae|g__Mycoplasma|s__Mycoplasma haemocanis
1157947	Thermotoga sp. Cell2	Species	GCA_000789375.1	d__Bacteria|p__Thermotogae|c__Thermotogae|o__Thermotogales|f__Thermotogaceae|g__Thermotoga|s__Thermotoga sp. Cell2
9606	Homo sapiens	Species	GCF_000001405.38	d__Eukaryota|k__Metazoa|p__Chordata|c__Mammalia|o__Primates|f__Hominidae|g__Homo|s__Homo sapiens
2065215	Diadromus pulchellus toursvirus	Species	GCA_000881595.1	d__Viruses|f__Ascoviridae|g__Toursvirus
70600	Epiphyas postvittana nucleopolyhedrovirus	Species	GCA_000838965.1	d__Viruses|f__Baculoviridae|g__Alphabaculovirus
1162557	Chickpea yellows virus	Species	GCA_002825025.1	d__Viruses|f__Geminiviridae|g__Mastrevirus|s__Chickpea yellows virus
36363	Lymphocystis disease virus 1	Species	GCA_000839605.1	d__Viruses|f__Iridoviridae|g__Lymphocystivirus|s__Lymphocystis disease virus 1
381899	Paramecium bursaria Chlorella virus A1	Species	GCA_003069485.1	d__Viruses|f__Phycodnaviridae|g__Chlorovirus|s__Paramecium bursaria Chlorella virus A1
419435	Glypta fumiferanae ichnovirus	Species	GCA_000872945.1	d__Viruses|f__Polydnaviridae|g__Ichnovirus|s__Glypta fumiferanae ichnovirus
2059380	Flamingopox virus FGPVKD09	Species	GCA_002889855.1	d__Viruses|f__Poxviridae|g__Avipoxvirus|s__Flamingopox virus FGPVKD09
83191	Melanoplus sanguinipes entomopoxvirus	Species	GCA_000838565.1	d__Viruses|f__Poxviridae|s__Melanoplus sanguinipes entomopoxvirus
1985180	Bacillus virus JBP901	Species	GCA_001041155.1	d__Viruses|o__Caudovirales|f__Herelleviridae|g__Caeruleovirus|s__Bacillus virus JBP901
1985183	Bacillus virus TsarBomba	Species	GCA_001504235.1	d__Viruses|o__Caudovirales|f__Herelleviridae|g__Tsarbombavirus|s__Bacillus virus TsarBomba
1110702	Campylobacter virus CPX	Species	GCA_000895115.1	d__Viruses|o__Caudovirales|f__Myoviridae|g__Fletchervirus|s__Campylobacter virus CPX
1883373	Erwinia phage vB_EamM_Huxley	Species	GCA_001745635.1	d__Viruses|o__Caudovirales|f__Myoviridae|g__Machinavirus|s__Erwinia phage vB_EamM_Huxley
1985342	Citrobacter virus Moon	Species	GCA_001041495.1	d__Viruses|o__Caudovirales|f__Myoviridae|g__Moonvirus|s__Citrobacter virus Moon
1429794	Pectobacterium bacteriophage PM2	Species	GCA_001503535.1	d__Viruses|o__Caudovirales|f__Myoviridae|g__unclassified Myoviridae|s__Pectobacterium bacteriophage PM2
1283076	Pelagibacter phage HTVC008M	Species	GCA_000905255.1	d__Viruses|o__Caudovirales|f__Myoviridae|g__unclassified Myoviridae|s__Pelagibacter phage HTVC008M
1542477	Prochlorococcus phage P-TIM68	Species	GCA_001503075.1	d__Viruses|o__Caudovirales|f__Myoviridae|g__unclassified Myoviridae|s__Prochlorococcus phage P-TIM68
754075	Vibrio phage 11895-B1	Species	GCA_000905495.1	d__Viruses|o__Caudovirales|f__Myoviridae|g__unclassified Myoviridae|s__Vibrio phage 11895-B1
1920753	Gamaleyavirus	Genus	NA	d__Viruses|o__Caudovirales|f__Podoviridae|g__Gamaleyavirus
1983119	Mycobacterium virus Stinger	Species	GCA_000918675.1	d__Viruses|o__Caudovirales|f__Siphoviridae|g__Coopervirus|s__Mycobacterium virus Stinger
2003504	Mycobacterium virus Redrock	Species	GCA_000926775.1	d__Viruses|o__Caudovirales|f__Siphoviridae|g__Fromanvirus|s__Mycobacterium virus Redrock
1623296	Phicbkvirus	Genus	NA	d__Viruses|o__Caudovirales|f__Siphoviridae|g__Phicbkvirus
40631	Escherichia virus N15	Species	GCA_000839625.1	d__Viruses|o__Caudovirales|f__Siphoviridae|g__Ravinvirus|s__Escherichia virus N15
1747287	Enterococcus phage vB_EfaS_IME198	Species	GCA_001502835.1	d__Viruses|o__Caudovirales|f__Siphoviridae|g__Saphexavirus|s__Enterococcus phage vB_EfaS_IME198
1623305	Skunavirus	Genus	NA	d__Viruses|o__Caudovirales|f__Siphoviridae|g__Skunavirus
1589748	Achromobacter phage JWF	Species	GCA_001551405.1	d__Viruses|o__Caudovirales|f__Siphoviridae|g__unclassified Siphoviridae|s__Achromobacter phage JWF
396359	Clostridium phage phiSM101	Species	GCA_001275475.1	d__Viruses|o__Caudovirales|f__Siphoviridae|g__unclassified Siphoviridae|s__Clostridium phage phiSM101
1821557	Gordonia phage Lucky10	Species	GCA_001755205.1	d__Viruses|o__Caudovirales|f__Siphoviridae|g__unclassified Siphoviridae|s__Gordonia phage Lucky10
12348	Lactobacillus phage LL-H	Species	GCA_000873305.1	d__Viruses|o__Caudovirales|f__Siphoviridae|g__unclassified Siphoviridae|s__Lactobacillus phage LL-H
438780	Lactobacillus phage phiPYB5	Species	GCA_001308435.1	d__Viruses|o__Caudovirales|f__Siphoviridae|g__unclassified Siphoviridae|s__Lactobacillus phage phiPYB5
1147043	Staphylococcus phage StB20	Species	GCA_000904855.1	d__Viruses|o__Caudovirales|f__Siphoviridae|g__unclassified Siphoviridae|s__Staphylococcus phage StB20
1701827	Streptococcus phage phiARI0468-1	Species	GCA_001882055.1	d__Viruses|o__Caudovirales|f__Siphoviridae|g__unclassified Siphoviridae|s__Streptococcus phage phiARI0468-1
1982747	Streptomyces virus YDN12	Species	GCA_001500635.1	d__Viruses|o__Caudovirales|f__Siphoviridae|g__Woodruffvirus|s__Streptomyces virus YDN12
10375	Lymphocryptovirus	Genus	NA	d__Viruses|o__Herpesvirales|f__Herpesviridae|g__Lymphocryptovirus
35250	Gallid alphaherpesvirus 3	Species	GCA_000838845.1	d__Viruses|o__Herpesvirales|f__Herpesviridae|g__Mardivirus|s__Gallid alphaherpesvirus 3
1846169	Macaca nemestrina herpesvirus 7	Species	GCA_001651185.1	d__Viruses|o__Herpesvirales|f__Herpesviridae|g__Roseolovirus|s__Macaca nemestrina herpesvirus 7
31604	Small ruminant morbillivirus	Species	GCA_000866445.1	d__Viruses|p__Negarnaviricota|c__Monjiviricetes|o__Mononegavirales|f__Paramyxoviridae|g__Morbillivirus|s__Small ruminant morbillivirus
302069	Begomovirus-associated DNA-II	Species	GCA_000858105.1	d__Viruses|s__Begomovirus-associated DNA-II
1923760	Xingshan nematode virus 1	Species	GCA_001925875.1	d__Viruses|s__Xingshan nematode virus 1

### Sheet: Table S9 Barcode bias
Sample ID	Barcode sequences (P7-P5)	P7 terminal base	P5 terminal base	Taxon	No. of reads mapping to reference	Deamination drop at P7 terminal base1	Deamination drop at P5 terminal base1
Rt5	TGGCCAT-TGGCCAT	A/T	A/T	Acinetobacter johnsonii	536677	Yes	No
Ua2	GTCATAC-GTCATAC	C/G	C/G	Acinetobacter johnsonii	168518	Yes	Yes
Ua6	TGACTGG-TGACTGG	C/G	C/G	Acinetobacter johnsonii	828254	Yes	Yes
Ua9	GCCAATG-GCCAATG	C/G	C/G	Acinetobacter johnsonii	80948	Yes	Yes
Gb1reg	ATTGGCA-ATTGGCA	A/T	A/T	Acinetobacter lwoffi	40802	No	No
Gb1uv	GTCATAC-GTCATAC	C/G	C/G	Acinetobacter lwoffi	206850	No	No
Gb1wash	CGATGTA-CGATGTA	A/T	A/T	Acinetobacter lwoffi	691917	No	No
Ua2	GTCATAC-GTCATAC	C/G	C/G	Acinetobacter lwoffi	25736	Yes	Yes
Ua6	TGACTGG-TGACTGG	C/G	C/G	Acinetobacter lwoffi	106445	Yes	Yes
Ua7	GCTAGCC-GCTAGCC	C/G	C/G	Acinetobacter lwoffi	54884	Yes	Yes
Rt11	CAATTGC-CAATTGC	C/G	C/G	Actinobaculum sp. 313	85550	Yes	Yes
Rt5	TGGCCAT-TGGCCAT	A/T	A/T	Actinobaculum sp. 313	279608	No	No
Gb1wash	CGATGTA-CGATGTA	A/T	A/T	Actinomyces oris	718481	No	No
Gb1reg	ATTGGCA-ATTGGCA	A/T	A/T	Actinomyces sp. Z16	53030	No	No
Gb1uv	GTCATAC-GTCATAC	C/G	C/G	Actinomyces sp. Z16	143435	No	No
Gb1wash	CGATGTA-CGATGTA	A/T	A/T	Actinomyces sp. Z16	264669	No	No
Rt11	CAATTGC-CAATTGC	C/G	C/G	Actinomyces sp. Z16	324976	Yes	Yes
Rt5	TGGCCAT-TGGCCAT	A/T	A/T	Actinomyces sp. Z16	181468	No	No
Rt7	ATCGATT-ATCGATT	A/T	A/T	Actinomyces sp. Z16	399096	No	No
Ua9	GCCAATG-GCCAATG	C/G	C/G	Actinomyces sp. Z16	31904	Yes	Yes
Gb1uv	GTCATAC-GTCATAC	C/G	C/G	Actinomyces viscosus	61611	No	No
Gb1wash	CGATGTA-CGATGTA	A/T	A/T	Actinomyces viscosus	756308	No	No
Ua14	TTACAGT-TTACAGT	A/T	A/T	Candidatum Saccharibacteria oral taxon TM7x	28561	No	Yes
Gb1wash	CGATGTA-CGATGTA	A/T	A/T	Lautropia mirabilis	196992	No	No
Gb2reg	TAGCACG-TAGCACG	C/G	C/G	Rothia dentocariosa	97985	Yes	Yes
Gb2uv	GGTATCG-GGTATCG	C/G	C/G	Rothia dentocariosa	107004	Yes	Yes
Gb2wash	ACTGCGT-ACTGCGT	A/T	A/T	Rothia dentocariosa	69934	No	Yes
Ua14	TTACAGT-TTACAGT	A/T	A/T	Streptococcus ferus	87211	No	No
Rt7	ATCGATT-ATCGATT	A/T	A/T	Streptococcus gallolyticus	86552	No	No
Ua9	GCCAATG-GCCAATG	C/G	C/G	Streptococcus gallolyticus	123457	Yes	Yes
Gb2reg	TAGCACG-TAGCACG	C/G	C/G	Streptococcus gordonii	305172	Yes	Yes
Gb2uv	GGTATCG-GGTATCG	C/G	C/G	Streptococcus gordonii	168194	Yes	Yes
Gb2wash	ACTGCGT-ACTGCGT	A/T	A/T	Streptococcus gordonii	110598	No	Yes
Ua14	TTACAGT-TTACAGT	A/T	A/T	Streptococcus mutans	10667	Yes	Yes
Ua9	GCCAATG-GCCAATG	C/G	C/G	Streptococcus mutans	86549	Yes	Yes
Rt13	CGATGTA-CGATGTA	A/T	A/T	Streptococcus sp Z15	1135061	No	No
Rt7	ATCGATT-ATCGATT	A/T	A/T	Streptococcus sp Z15	2371829	No	No
1 Damage data based on mapDamage comparison of reads mapped to closest genome reference: GCF_001484935.1 (Acinetobacter jonhsonii), GCF_000369105.1 (Acinetobacter lwoffi), GCA_003073475.1 (Actinobaculum sp. 313), GCF_001553935.1 (Actinomyces oris), GCA_003111765.1 (Actinomyces sp. Z16), GCF_000175315.3 (Actinomyces viscosus), GCA_000803625.1 (Candidatum Saccharibacteria oral taxon TM7x), GCF_0001…
